# Genetic architecture of the developing forelegs of *Drosophila prolongata*; an exaggerated weapon and ornament

**DOI:** 10.1101/2025.10.09.681446

**Authors:** Tyler Audet, Jhoniel Perdigón Ferreira, Abhishek Meena, Mariam Abass, Arteen Torabi-Marashi, John Yeom, Fatima Zaghloul, Nour Zaghloul, Arie Mizrahi, Julia Novikov, Emma Xi, Stefan Lüpold, Ian Dworkin

## Abstract

Extreme secondary sexual traits are some of the most striking phenotypes in nature. Studies on the genetics of these phenotypes have largely focused on within-species functional analyses of signalling pathways. Although useful, these do not provide insight into the evolutionary mechanisms that occur during the evolution of trait exaggeration. *Drosophila prolongata* offers an exceptional opportunity to explore the evolution of trait exaggeration, as it is the only species in the melanogaster species group with male-specific foreleg size exaggeration under both intra- and intersexual selection. Here, we used sex-specific RNA-seq from fore- and midleg tissues during early development and after initiation of sexually dimorphic growth between these tissues in *D. prolongata*. We also sampled the same developmental stages in *D. carrolli* (∼4MYA divergence) and *D. melanogaster* (∼20MYA). Using comparisons of gene expression between sexes, species, tissues, and developmental stages, we found a positive relationship between the number, but not the magnitude of differential expression of sex-biased genes, with the extent of phenotypic dimorphism. One gene with a large effect, *grain*, caused *D. prolongata*-like leg size phenotypes in *D. melanogaster* legs when knocked down. We further found only modest changes to magnitude and direction of expression differences in signalling pathways previously implicated in sexually dimorphic evolution. This suggests that these pathways regulating trait expression and dimorphism but may not be primary drivers of their phenotypic evolution.

**Significance statement:** How sexes evolve distinct forms while developing from a shared genome continues to be incompletely resolved. We explore a sexually dimorphic exaggerated trait, enlarged forelegs in *Drosophila prolongata*, and compare changes in sex-biased gene expression between tissues and developmental stages in *D. prolongata* and two closely related species without foreleg exaggeration. We show that major developmental pathways don’t appear to change substantially in their direction or magnitude of expression between species. We further show a transcription factor, *grain*, that when knocked-down, induces *D. prolongata* leg-like phenotypes in *D. melanogaster* at low penetrance. Our results suggest that despite large morphological differences and patterns of dimorphism, gene expression changes between the developing tissues may be more modest than previously thought.
