## Supplemental Table for "Genetic architecture of the developing forelegs of *Drosophila prolongata*; an exaggerated weapon and ornament"

V1	gene	leg	stage	estimate	SE	LCL	UCL	p	betahat	sebetahat	NegativeProb	PositiveProb	lfsr	svalue	lfdr	qvalue	PosteriorMean	PosteriorSD	0.025	0.975	estimate_log2	UCL_log2	LCL_log2
139	ac	for	early	-0.9093245	0.07877663	-1.0637239	-0.7549252	8.001335e-31	-0.9093245	0.07877663	1	0	0	0	0	0	-0.87540816195519	0.0725251174647842	-1.038	-0.7403	-1.26294701400648	-1.0680271387701	-1.49751745244274
235	Acp32CD	for	early	-2.728875	0.2592621	-3.237019	-2.2207306	6.58799e-26	-2.728875	0.2592621	1	0	0	0	0	0	-2.58788162135002	0.268951421554195	-3.172	-2.132	-3.73352398152936	-3.07582582717527	-4.57622866969979
497	Akh	for	late	-3.3918546	0.5620485	-4.493449	-2.2902599	1.591515e-09	-3.3918546	0.5620485	0.999997830742345	2.16925765528231e-06	2.16925765528231e-06	2.65326538268347e-07	0	0	-2.96865766912181	0.592093817191658	-4.133	-1.767	-4.28286769733902	-2.5492421372508	-5.96265860399409
1103	Arl4	for	early	1.7835472	0.3590865	1.0797506	2.4873439	6.803127e-07	1.7835472	0.3590865	0.000111982830056215	0.999888017169944	0.000111982830056215	1.71431360125963e-05	0	0	1.58876055421032	0.356202515212534	0.8256	2.319	2.29209697271922	3.34560979982151	1.19108902575793
1963	bab1	for	early	-1.720037	0.1600466	-2.033723	-1.4063514	6.115509e-27	-1.720037	0.1600466	1	1.11022302462516e-16	1.11022302462516e-16	1.44184808392877e-18	0	0	-1.67288101918963	0.139967231342908	-1.966	-1.389	-2.41345715038215	-2.00390341179477	-2.8363384503877
2321	Blimp-1	for	late	-2.02930168	0.3236516	-2.6636472	-1.3949562	3.610048e-10	-2.02930168	0.3236516	0.999999901594641	9.84053591945866e-08	9.84053591945866e-08	1.11336288634576e-08	0	0	-1.86044283146603	0.325006964541809	-2.493	-1.257	-2.68405164681346	-1.81346766639743	-3.59663873693619
2409	BomS3	for	late	-1.52253	0.3144253	-2.138793	-0.9062681	1.283681e-06	-1.52253	0.3144253	0.999845063816638	0.000154936183362042	0.000154936183362042	2.48165499157788e-05	0	0	-1.38028870381254	0.330519141825762	-1.965	-0.7059	-1.9913356679854	-1.01839842936352	-2.83489575534681
3007	CBP	for	early	-1.5618461	0.1329311	-1.822386	-1.301306	7.121145e-32	-1.5618461	0.1329311	1	0	0	0	0	0	-1.55340881270282	0.128287010381372	-1.785	-1.287	-2.24109519055956	-1.8567485176241	-2.5752106479868
3093	Ccp84Ag	for	late	1.366565	0.2629461	0.8512005	1.88193	2.023875e-07	1.366565	0.2629461	2.22430831167159e-05	0.999977756916883	2.22430831167159e-05	3.15465001189289e-06	0	0	1.26891528098347	0.28861231796461	0.7086	1.771	1.83065778318307	2.55501291741435	1.02229370597392
3095	Ccp84Ag	for	early	1.482298	0.2861663	0.9214225	2.043174	2.220663e-07	1.482298	0.2861663	2.72119928955109e-05	0.999972788007105	2.72119928955109e-05	3.89395340935837e-06	0	0	1.37362910247316	0.298861873952403	0.7569	1.881	1.98172789415878	2.71370937191214	1.09197587644886
3439	CG10175	for	early	2.79023638	0.6092217	1.596184	3.984289	4.649729e-06	2.79023638	0.6092217	0.00209664462785467	0.997903355372145	0.00209664462785467	0.000383701027574199	0	0	2.19880877271046	0.657774443710478	0.8337	3.483	3.17221051225252	5.02490682741626	1.20277485558913
3487	CG10226	for	early	1.3412332	0.2507559	0.8497606	1.832706	8.855919e-08	1.3412332	0.2507559	9.72264630535121e-06	0.999990277353695	9.72264630535121e-06	1.29375079715661e-06	0	0	1.25230613583092	0.276720494313435	0.7186	1.748	1.80669585183809	2.52183093147391	1.03672065638281
3743	CG10527	for	early	0.9005536	0.09540786	0.7135576	1.0875496	3.764008e-21	0.9005536	0.09540786	0	1	0	0	0	0	0.861024605256885	0.0864489116136758	0.6962	1.055	1.24219592808748	1.52204326813786	1.0044042874669
3903	CG10863	for	early	1.3369621	0.1649774	1.0136123	1.660312	5.32207e-16	1.3369621	0.1649774	5.04904212807106e-14	0.999999999999949	5.04904212807106e-14	3.12303204407311e-15	0	0	1.31344477538337	0.172365838777581	0.9641	1.648	1.8949002639271	2.37756142738501	1.39090228892105
4243	CG11353	for	early	-1.5985397	0.1634092	-1.9188158	-1.2782636	1.339472e-22	-1.5985397	0.1634092	1	0	0	0	0	0	-1.57442838373686	0.151062646340926	-1.836	-1.255	-2.271420021452	-1.81058227631565	-2.64878809507214
4275	CG11378	for	early	1.4499284	0.2156953	1.0271733	1.872683	1.791079e-11	1.4499284	0.2156953	2.48437749573485e-09	0.999999997515623	2.48437749573485e-09	2.56663105409613e-10	0	0	1.40721227015762	0.219576789275644	0.9248	1.786	2.0301781636345	2.57665334302769	1.33420437381411
4339	CG11438	for	early	-2.2456192	0.2330254	-2.702341	-1.7888979	5.590269e-22	-2.2456192	0.2330254	1	0	0	0	0	0	-2.18326881474277	0.236979182172898	-2.553	-1.684	-3.14979109195692	-2.42949844885701	-3.68320043938952
4395	CG11550	for	early	-1.0154851	0.1318153	-1.2738383	-0.7571319	1.320259e-14	-1.0154851	0.1318153	0.999999999998841	1.15929488231359e-12	1.15929488231359e-12	9.2846191931837e-14	0	0	-0.95757962957381	0.141880671389539	-1.244	-0.713	-1.38149538284243	-1.02864156415383	-1.79471263086587
4663	CG11905	for	early	-1.2891403	0.191433	-1.6643421	-0.9139385	1.648808e-11	-1.2891403	0.191433	0.999999997970847	2.02915284575056e-09	2.02915284575056e-09	2.11779567884004e-10	0	0	-1.24389227269917	0.208839348389648	-1.642	-0.82	-1.79455721322319	-1.18300993352895	-2.36890525713968
4741	CG12011	for	late	-1.109389	0.1539851	-1.411194	-0.8075835	5.824937e-13	-1.109389	0.1539851	0.999999999940192	5.98080474034646e-11	5.98080474034646e-11	5.27951789954156e-12	0	0	-1.05475649525209	0.171544951181931	-1.382	-0.7448	-1.52169196504561	-1.0745192664541	-1.99380454650855
4743	CG12011	for	early	-1.848504	0.1745843	-2.190683	-1.5063246	3.386514e-26	-1.848504	0.1745843	1	0	0	0	0	0	-1.77147775614549	0.166856272029671	-2.142	-1.469	-2.55570217383621	-2.11931901506589	-3.09025277758416
4931	CG12268	for	early	-1.7349259	0.1506308	-2.030157	-1.4396949	1.073992e-30	-1.7349259	0.1506308	1	0	0	0	0	0	-1.68842827045864	0.131569724087026	-1.968	-1.423	-2.43588709268741	-2.05295504318499	-2.83922384046948
5087	CG12607	for	early	2.5397366	0.5642062	1.4339127	3.6455605	6.749686e-06	2.5397366	0.5642062	0.0022708864337514	0.997729113566249	0.0022708864337514	0.000415923727709777	0	0	2.01920402597947	0.601822166602483	0.7545	3.239	2.91309563482361	4.67288923743935	1.08851340835072
5287	CG12964	for	early	-1.1100177	0.1722247	-1.447572	-0.7724635	1.154705e-10	-1.1100177	0.1722247	0.999999989102517	1.08974831380948e-08	1.08974831380948e-08	1.0097962258518e-09	0	0	-1.04011699237134	0.190447476628317	-1.411	-0.7024	-1.50057162683847	-1.01334899672041	-2.03564270269433
5367	CG13053	for	early	-3.157001	0.4962778	-4.129687	-2.184314	1.999782e-10	-3.157001	0.4962778	0.999999770434869	2.29565131237841e-07	2.29565131237841e-07	2.58072035588604e-08	0	0	-2.81686093979403	0.527703847462132	-3.746	-1.762	-4.06387130871467	-2.54202866204635	-5.40433562317006
5371	CG13056	for	early	-2.050082	0.2940073	-2.626326	-1.4738383	3.104836e-12	-2.050082	0.2940073	0.999999999055336	9.44663569590887e-10	9.44663569590887e-10	9.58494090476186e-11	0	0	-1.90773355288224	0.303055305368669	-2.49	-1.364	-2.75227773608069	-1.96783603577255	-3.59231065181352
5391	CG13067	for	early	1.2445779	0.2165012	0.8202433	1.6689125	8.998763e-09	1.2445779	0.2165012	9.45671046622426e-07	0.999999054328953	9.45671046622426e-07	1.22086859222028e-07	0	0	1.1676596471063	0.24244466369846	0.7169	1.632	1.68457678232642	2.35447830673079	1.0342680748133
5543	CG13272	for	early	-1.5267228	0.2069272	-1.9322926	-1.12115305	1.606019e-13	-1.5267228	0.2069272	0.999999999975503	2.44968489937492e-11	2.44968489937492e-11	2.36769837545069e-12	0	0	-1.48828535815225	0.199544964088151	-1.823	-1.081	-2.14714190563391	-1.55955333920097	-2.63003305954058
5551	CG13285	for	early	5.694999	1.0047092	3.7258055	7.6641932	1.44216e-08	5.694999	1.0047092	0.000144124621019821	0.99985587537898	0.000144124621019821	2.26713752634582e-05	0	0	4.29407263517122	0.852063083776922	2.365	5.899	6.19503729597853	8.510458046204	3.4119737717024
5935	CG13744	for	early	-1.4511098	0.262439	-1.9654808	-0.9367388	3.214704e-08	-1.4511098	0.262439	0.999995994002383	4.00599761651854e-06	4.00599761651854e-06	5.22234066176963e-07	0	0	-1.3668019601989	0.274417623678328	-1.814	-0.7933	-1.97187840985627	-1.14448997593721	-2.61704880417258
6153	CG14075	for	late	-4.9673777	0.9421253	-6.813909	-3.120846	1.345608e-07	-4.9673777	0.9421253	0.99943240677641	0.000567593223590346	0.000567593223590346	9.40455328757445e-05	0	0	-3.84977609866748	0.929919824291123	-5.086	-1.795	-5.55405288608043	-2.58963759839569	-7.33754697796127
6319	CG14257	for	early	-2.0535998	0.1721228	-2.390954	-1.7162453	8.157386e-33	-2.0535998	0.1721228	1	0	0	0	0	0	-2.00829170238303	0.195651469163742	-2.377	-1.649	-2.89735247968645	-2.3790041224259	-3.42928611219307
6327	CG14259	for	early	2.3292556	0.4934036	1.3622024	3.296309	2.349282e-06	2.3292556	0.4934036	0.000681847276750882	0.999318152723249	0.000681847276750882	0.000115715066805431	0	0	1.93847517320566	0.503102162055922	0.878	2.928	2.79662851927018	4.22421107972288	1.26668624590051
6403	CG14356	for	early	2.9282586	0.6195633	1.7139369	4.14258	2.286174e-06	2.9282586	0.6195633	0.00126437000855407	0.998735629991446	0.00126437000855407	0.000220401210296147	0	0	2.33409332167244	0.665620787605766	1.029	3.569	3.36738486014888	5.14897860093271	1.48453319707474
6479	CG14445	for	early	1.3049022	0.1579508	0.9953243	1.61448	1.439171e-16	1.3049022	0.1579508	2.46448785236708e-14	0.999999999999975	2.46448785236708e-14	1.46592795492368e-15	0	0	1.28124225221862	0.16510118168389	0.9357	1.603	1.84844184345321	2.31264015054501	1.3499297497598
6531	CG14566	for	early	1.0093824	0.1101521	0.7934882	1.2252766	5.02263e-20	1.0093824	0.1101521	0	1	0	0	0	0	0.96441700778499	0.121403695935661	0.7557	1.207	1.39135963448038	1.74133291435298	1.09024464239979
6651	CG14696	for	early	0.9766387	0.10041034	0.7798381	1.1734394	2.325095e-22	0.9766387	0.10041034	0	1	0	0	0	0	0.931836724900028	0.106481782360014	0.7492	1.155	1.34435622193148	1.66631277222675	1.08086712463401
6877	CG15005	for	late	-1.468956	0.1892979	-1.839973	-1.097939	8.491427e-15	-1.468956	0.1892979	0.999999999998731	1.26876287254163e-12	1.26876287254163e-12	1.00084645360717e-13	0	0	-1.44235173589382	0.18916427411864	-1.779	-1.065	-2.0808736965916	-1.53647021854675	-2.56655447774147
6879	CG15005	for	early	-2.507525	0.2092091	-2.917567	-2.097483	4.220811e-33	-2.507525	0.2092091	1	1.11022302462516e-16	1.11022302462516e-16	4.88777432224912e-18	0	0	-2.419162782878	0.180090229805793	-2.818	-2.062	-3.49011414996123	-2.97483717431304	-4.0655146252251
6899	CG15021	for	early	4.0351953	0.7388452	2.5870853	5.483305	4.721564e-08	4.0351953	0.7388452	9.84438385185449e-05	0.999901556161481	9.84438385185449e-05	1.53132531601491e-05	0	0	3.3617001202949	0.801899700080306	1.751	4.897	4.84990809250528	7.06487761523325	2.52615901659658
7053	CG15309	for	late	-0.9768228	0.09887277	-1.1706098	-0.7830357	5.103973e-23	-0.9768228	0.09887277	1	1.11022302462516e-16	1.11022302462516e-16	5.55111512312578e-18	0	0	-0.932891209501922	0.105144169620092	-1.152	-0.7527	-1.34587752163733	-1.08591655727712	-1.66198468710409
7055	CG15309	for	early	-0.9335318	0.1094669	-1.148083	-0.7189806	1.489222e-17	-0.9335318	0.1094669	0.999999999999999	1.11022302462516e-15	1.11022302462516e-15	5.3428635949133e-17	0	0	-0.883541411428849	0.105108203735938	-1.117	-0.6932	-1.27468081268844	-1.00007620234423	-1.61149036067297
7413	CG15905	for	late	-2.374438	0.4234017	-3.20429	-1.544586	2.046754e-08	-2.374438	0.4234017	0.999992166179494	7.83382050628667e-06	7.83382050628667e-06	1.02476810223011e-06	0	0	-2.08890338684644	0.418498312693108	-2.93	-1.292	-3.01365055709952	-1.86396199282854	-4.22709646980466
7415	CG15905	for	early	-3.460724	0.5405117	-4.520107	-2.401341	1.526717e-10	-3.460724	0.5405117	0.999999757349446	2.42650554427293e-07	2.42650554427293e-07	2.76551209952529e-08	0	0	-3.08061700338607	0.563151334666442	-4.208	-1.98	-4.4443908736633	-2.85653618096015	-6.07086073206076
7567	CG16786	for	early	-0.8437517	0.0719351	-0.9847419	-0.7027615	9.015256e-32	-0.8437517	0.0719351	1	0	0	0	0	0	-0.82741929297988	0.0628779716368386	-0.9504	-0.6978	-1.19371371071792	-1.00671259953232	-1.37113736686087
7583	CG16798	for	early	-2.3039213	0.3464829	-2.983015	-1.62482728	2.941876e-11	-2.3039213	0.3464829	0.999999987919233	1.20807666093015e-08	1.20807666093015e-08	1.21203709718409e-09	0	0	-2.115887033318	0.345150575188049	-2.753	-1.459	-3.05257973004914	-2.104892064657	-3.97173944756732
8351	CG18493	for	early	2.5107682	0.5618756	1.4095123	3.612024	7.87522e-06	2.5107682	0.5618756	0.00253413457551182	0.997465865424488	0.00253413457551182	0.000467660178179308	0	0	1.99173616854429	0.60132332112055	0.7182	3.204	2.87346789311803	4.62239491100824	1.03614357836645
8713	CG2663	for	late	-1.3948872	0.2686539	-1.921439	-0.8683353	2.078961e-07	-1.3948872	0.2686539	0.999976537600346	2.34623996537842e-05	2.34623996537842e-05	3.3526599300555e-06	0	0	-1.29580917601807	0.291649035186401	-1.788	-0.7208	-1.86945747217968	-1.03989458547276	-2.57953873310947
9131	CG30440	for	early	-1.6895259	0.2404925	-2.1608826	-1.21816914	2.136476e-12	-1.6895259	0.2404925	0.999999999617635	3.82365472617607e-10	3.82365472617607e-10	3.59452397581567e-11	0	0	-1.60715621856615	0.217950240462592	-2.059	-1.161	-2.31863630645924	-1.67496894247209	-2.97050908919038
9143	CG30457	for	early	4.9020013	0.8856405	3.1661779	6.637825	3.112659e-08	4.9020013	0.8856405	0.00013915974683933	0.999860840253161	0.00013915974683933	2.14337787274402e-05	0	0	3.93884875280881	0.856425188803803	2.121	5.085	5.68255756248895	7.33610428292038	3.05995618172549
9203	CG3097	for	early	-1.2483172	0.1831827	-1.607349	-0.8892857	9.452521e-12	-1.2483172	0.1831827	0.999999998872679	1.12732057022669e-09	1.12732057022669e-09	1.13132099605004e-10	0	0	-1.20115498146279	0.201283692046749	-1.587	-0.8021	-1.73290033509544	-1.15718569229704	-2.28955702989078
9281	CG31103	for	late	-1.392543	0.2382149	-1.859436	-0.9256504	5.043112e-09	-1.392543	0.2382149	0.999999380979157	6.19020842806961e-07	6.19020842806961e-07	7.31575292625259e-08	0	0	-1.32596505883835	0.25466586523327	-1.771	-0.8014	-1.91296321477813	-1.15617580576842	-2.55501291741435
9283	CG31103	for	early	-2.562793	0.2527697	-3.058213	-2.0673735	3.714685e-24	-2.562793	0.2527697	1	0	0	0	0	0	-2.43752745843631	0.228165563520983	-2.953	-1.997	-3.51660877631674	-2.88106199665526	-4.26027845574511
9447	CG31345	for	early	1.2979232	0.2241932	0.8585126	1.7373337	7.067753e-09	1.2979232	0.2241932	7.90823601394937e-07	0.999999209176399	7.90823601394937e-07	1.01205516882908e-07	0	0	1.22668998583397	0.248764893982644	0.7478	1.692	1.76973955927081	2.44104000918413	1.07884735157677
9713	CG31871	for	late	-1.7139702	0.2755882	-2.254113	-1.1738272	4.993281e-10	-1.7139702	0.2755882	0.999999912124466	8.78755341826576e-08	8.78755341826576e-08	9.59070862409508e-09	0	0	-1.60408770096383	0.25552642675426	-2.14	-1.083	-2.3142093713315	-1.56243872928275	-3.08736738750238
9715	CG31871	for	early	-1.8556058	0.3134166	-2.469891	-1.2413205	3.208219e-09	-1.8556058	0.3134166	0.999999337022961	6.6297703871232e-07	6.6297703871232e-07	7.96928988692967e-08	0	0	-1.70131074227262	0.300734371382623	-2.347	-1.118	-2.45447257088782	-1.61293305571386	-3.3860052609664
9735	CG3191	for	early	1.809443	0.348344	1.1267013	2.492185	2.053656e-07	1.809443	0.348344	3.62650913121026e-05	0.999963734908688	3.62650913121026e-05	5.39759612991242e-06	0	0	1.62622853485939	0.340189688182753	0.8822	2.335	2.34615184259377	3.36869292047573	1.27274556507224
9811	CG32055	for	early	-1.575783	0.2555479	-2.076648	-1.0749187	6.99094e-10	-1.575783	0.2555479	0.999999895793327	1.04206672513207e-07	1.04206672513207e-07	1.17541053648279e-08	0	0	-1.49836181216615	0.244957562008381	-1.949	-0.9617	-2.1616791558695	-1.38743982082292	-2.81181263469259
10095	CG32564	for	early	1.8029144	0.2092558	1.3927806	2.213048	6.943051e-18	1.8029144	0.2092558	0	1	0	0	0	0	1.71642115624515	0.191997027318313	1.347	2.143	2.47627229019178	3.09169547262505	1.94331022007743
10923	CG3546	for	early	1.7943765	0.3676495	1.0737966	2.514956	1.057255e-06	1.7943765	0.3676495	0.000173298718308371	0.999826701281692	0.000173298718308371	2.7913994258722e-05	0	0	1.58856524927953	0.367530254499944	0.8078	2.337	2.29181520726412	3.37157831055751	1.1654090540301
11319	CG40486	for	early	2.4122787	0.4753357	1.4806379	3.343919	3.877097e-07	2.4122787	0.4753357	0.000137375431617435	0.999862624568383	0.000137375431617435	2.12489568437902e-05	0	0	2.0527923256632	0.475129024714233	1.142	3.028	2.96155330820922	4.36848058381178	1.6475577366952
11463	CG42326	for	early	1.4545501	0.2885424	0.8890173	2.020083	4.630417e-07	1.4545501	0.2885424	5.40371867170259e-05	0.999945962813283	5.40371867170259e-05	7.96719067560367e-06	0	0	1.33976627460713	0.307265669217391	0.721	1.85	1.93287416032598	2.66898582564458	1.04018312448094
11949	CG4374	for	late	-1.451343	0.206334	-1.85575	-1.046936	2.007707e-12	-1.451343	0.206334	0.999999999715436	2.84564150021538e-10	2.84564150021538e-10	2.71960073022224e-11	0	0	-1.41494167930242	0.209058994323539	-1.781	-0.9795	-2.04132934387671	-1.41311979255074	-2.56943986782324
11951	CG4374	for	early	-2.173182	0.2410444	-2.645621	-1.700744	1.956255e-19	-2.173182	0.2410444	1	1.11022302462516e-16	1.11022302462516e-16	6.20621566560647e-18	0	0	-2.09602998537263	0.257798494792026	-2.53	-1.601	-3.02393206545166	-2.30975476046323	-3.65001845344908
12421	CG4766	for	late	-1.6315906	0.296043	-2.211824	-1.0513571	3.561318e-08	-1.6315906	0.296043	0.999994681261441	5.31873855857956e-06	5.31873855857956e-06	7.02336849649946e-07	0	0	-1.51299371075375	0.286611971082227	-2.073	-0.8692	-2.18278852340063	-1.25399052954069	-2.99070681976282
12875	CG5326	for	early	1.8220293	0.2111875	1.4081094	2.2359493	6.268441e-18	1.8220293	0.2111875	0	1	0	0	0	0	1.73183619127554	0.196463884783731	1.361	2.169	2.49851148478526	3.12920554368816	1.96350795064988
13403	CG6026	for	early	-1.1432605	0.09313454	-1.3258008	-0.9607202	1.228359e-34	-1.1432605	0.09313454	1	0	0	0	0	0	-1.13707880027565	0.0944701890844269	-1.315	-0.9381	-1.64045794625765	-1.35339221785794	-1.89714397876899
13459	CG6118	for	early	1.5357879	0.3027215	0.9424646	2.129111	3.910384e-07	1.5357879	0.3027215	4.97596286455487e-05	0.999950240371354	4.97596286455487e-05	7.32710527801708e-06	0	0	1.41037615295285	0.311046614219328	0.7604	1.967	2.03474268165313	2.83778114542859	1.09702530909197
13547	CG6225	for	early	1.7600104	0.2917243	1.1882412	2.33178	1.608155e-09	1.7600104	0.2917243	2.95954257642696e-07	0.999999704045742	2.95954257642696e-07	3.26988026434752e-08	0	0	1.63206511689683	0.273399455246127	1.082	2.217	2.35457225055493	3.19845490565083	1.56099603424186
13631	CG6357	for	early	-1.2620328	0.1827161	-1.6201498	-0.9039159	4.947631e-12	-1.2620328	0.1827161	0.999999999396584	6.03416316913297e-10	6.03416316913297e-10	5.91389652458571e-11	0	0	-1.21798072407082	0.199713544032409	-1.6	-0.8157	-1.75717475051532	-1.17680634485313	-2.30831206542234
14185	CG7173	for	late	-1.7597219	0.2804971	-2.309486	-1.2099576	3.528343e-10	-1.7597219	0.2804971	0.999999933729032	6.6270968157589e-08	6.6270968157589e-08	7.07218367604623e-09	0	0	-1.63998045334016	0.260896389670497	-2.201	-1.119	-2.36599166718868	-1.61437575075475	-3.17537178499661
14271	CG7290	for	early	2.7103091	0.5286791	1.67411714	3.746501	2.950718e-07	2.7103091	0.5286791	0.000149874653594681	0.999850125346405	0.000149874653594681	2.37105035091433e-05	0	0	2.27291921962695	0.543533008275432	1.255	3.404	3.27912928649701	4.91093391918603	1.81058227631565
14275	CG7296	for	early	2.078774	0.3986821	1.29737138	2.860177	1.84698e-07	2.078774	0.3986821	4.5348243680755e-05	0.999954651756319	4.5348243680755e-05	6.56044443089703e-06	0	0	1.83056921161754	0.395665127538221	1.056	2.541	2.64095312360464	3.66588809889886	1.52348596317875
14419	CG7465	for	early	3.0954959	0.5563053	2.0051577	4.185834	2.630805e-08	3.0954959	0.5563053	2.32533568575335e-05	0.999976746643143	2.32533568575335e-05	3.30017639706814e-06	0	0	2.64679713703889	0.589026361817471	1.543	3.699	3.81852110384511	5.33652895624828	2.22607844809167
14589	CG7720	for	late	-1.4850631	0.2842835	-2.042248	-0.92787778	1.752108e-07	-1.4850631	0.2842835	0.999978333906568	2.16660934320156e-05	2.16660934320156e-05	3.09634867469376e-06	0	0	-1.37891441603533	0.29587063096969	-1.882	-0.7653	-1.98935298982447	-1.10409451479232	-2.71515206695303
14815	CG7991	for	early	-1.6487097	0.1414664	-1.925979	-1.3714406	2.178482e-31	-1.6487097	0.1414664	1	0	0	0	0	0	-1.62562280622679	0.127132389055618	-1.857	-1.362	-2.34527796089939	-1.96495064569077	-2.67908469093081
14855	CG8012	for	early	1.357665	0.2528492	0.8620897	1.85324	7.897044e-08	1.357665	0.2528492	8.83574354384947e-06	0.999991164256456	8.83574354384947e-06	1.1784589191917e-06	0	0	1.26985917551479	0.277290953276866	0.7291	1.76	1.83201953514254	2.53914327196458	1.05186895431214
15299	CG8563	for	early	1.3943512	0.2393652	0.92520406	1.8634983	5.704258e-09	1.3943512	0.2393652	6.99650373205009e-07	0.999999300349627	6.99650373205009e-07	8.69511382119191e-08	0	0	1.32692438670232	0.255780074517719	0.8002	1.772	1.91434723233007	2.55645561245524	1.15444457171935
15737	CG9312	for	late	-1.6415802	0.3393353	-2.306665	-0.97649528	1.313931e-06	-1.6415802	0.3393353	0.999820194551911	0.000179805448089376	0.000179805448089376	2.88001992880862e-05	0	0	-1.47199277301362	0.345386031340818	-2.14	-0.7478	-2.12363667385114	-1.07884735157677	-3.08736738750238
15821	CG9411	for	late	-1.56864	0.2652001	-2.088423	-1.0488574	3.320165e-09	-1.56864	0.2652001	0.999999518355425	4.81644575001106e-07	4.81644575001106e-07	5.53947750883728e-08	0	0	-1.48333100098677	0.25738223430165	-1.955	-0.8939	-2.13999427912048	-1.28962509705064	-2.82046880493792
15823	CG9411	for	early	-1.87617	0.3105642	-2.484865	-1.2674752	1.530046e-09	-1.87617	0.3105642	0.999999670428394	3.29571606449974e-07	3.29571606449974e-07	3.48342685777677e-08	0	0	-1.72253258585225	0.299277193593102	-2.364	-1.149	-2.48508921937869	-1.65765660198142	-3.41053107666151
16405	Cht5	for	late	-1.415383	0.1599157	-1.728812	-1.1019539	8.688928e-19	-1.415383	0.1599157	1	1.11022302462516e-16	1.11022302462516e-16	7.49230262016977e-18	0	0	-1.39906680148605	0.163901803466073	-1.713	-1.082	-2.01842673637631	-1.56099603424186	-2.47133660504279
16921	Cpr51A	for	late	-1.611624	0.2249139	-2.052447	-1.170801	7.749446e-13	-1.611624	0.2249139	0.999999999873136	1.2686351968938e-10	1.2686351968938e-10	1.27358626785192e-11	0	0	-1.55225039133258	0.207224010873693	-1.945	-1.124	-2.23942394179346	-1.6215892259592	-2.80604185452903
16923	Cpr51A	for	early	-2.186618	0.2455349	-2.667857	-1.705378	5.313243e-19	-2.186618	0.2455349	1	2.22044604925031e-16	2.22044604925031e-16	1.69356054603837e-17	0	0	-2.10673658468813	0.260474777407086	-2.537	-1.602	-3.03937842318891	-2.31119745550412	-3.6601173187353
17225	cu	for	late	-2.2333447	0.3269101	-2.8740766	-1.592612757	8.392622e-12	-2.2333447	0.3269101	0.99999999679173	3.2082696499458e-09	3.2082696499458e-09	3.28300389005781e-10	0	0	-2.06771521444125	0.331259571222516	-2.639	-1.447	-2.98308248584506	-2.08757972416633	-3.80727221290597
17395	Cyp303a1	for	early	-1.0462255	0.1407144	-1.3220206	-0.7704304	1.044882e-13	-1.0462255	0.1407144	0.999999999990349	9.65061364155417e-12	9.65061364155417e-12	7.02219378346363e-13	0	0	-0.987771291718447	0.154367623979714	-1.287	-0.7195	-1.42505274409469	-1.03801908191961	-1.8567485176241
17427	Cyp313a4	for	early	1.2016825	0.1687429	0.8709526	1.5324124	1.068493e-12	1.2016825	0.1687429	1.24634751074174e-10	0.999999999875365	1.24634751074174e-10	1.2497600346555e-11	0	0	1.15601274112964	0.185831453265017	0.7937	1.511	1.66777384883219	2.17991220678322	1.14506705395357
17567	Cyp9h1	for	early	1.302441	0.2143149	0.8823916	1.72249	1.222755e-09	1.302441	0.2143149	1.42324536646448e-07	0.999999857675463	1.42324536646448e-07	1.70480770155812e-08	0	0	1.241323310265	0.236362766345667	0.7769	1.685	1.79085098385919	2.4309411438979	1.12082977726664
17693	danr	for	late	-2.810756	0.5818508	-3.951163	-1.6703499	1.360422e-06	-2.810756	0.5818508	0.999304135297036	0.000695864702964122	0.000695864702964122	0.000117650156653511	0	0	-2.2833539302126	0.612968187602505	-3.495	-1.116	-3.29418339171204	-1.61004766563208	-5.04221916790693
18057	DIP-alpha	for	late	-1.56665	0.2153528	-1.988734	-1.144567	3.469071e-13	-1.56665	0.2153528	0.99999999994549	5.45102851745582e-11	5.45102851745582e-11	4.79627008187261e-12	0	0	-1.51933954733079	0.202758147317463	-1.879	-1.103	-2.19194363036062	-1.59129263010053	-2.71082398183036
18059	DIP-alpha	for	early	-1.933008	0.2408822	-2.405129	-1.460888	1.017715e-15	-1.933008	0.2408822	0.999999999999714	2.85660384236053e-13	2.85660384236053e-13	1.89461886856449e-14	0	0	-1.82184884786379	0.243579596231709	-2.343	-1.39	-2.62837229806236	-2.00534610683566	-3.38023448080284
18499	Dr	for	early	-1.6635458	0.2187403	-2.092269	-1.2348227	2.846426e-14	-1.6635458	0.2187403	0.999999999994955	5.04507546850164e-12	5.04507546850164e-12	3.40646525097302e-13	0	0	-1.59897402656705	0.196888412988349	-1.994	-1.191	-2.30683189863854	-1.71824979369876	-2.87673391153259
18637	dsx	for	late	-1.593912	0.08671175	-1.763864	-1.42396	1.839946e-75	-1.593912	0.08671175	1	0	0	0	0	0	-1.59274312058436	0.0853006454811746	-1.758	-1.424	-2.29784260147707	-2.05439773822588	-2.5362578818828
18639	dsx	for	early	-1.710054	0.09487037	-1.895996	-1.524111	1.236457e-72	-1.710054	0.09487037	1	0	0	0	0	0	-1.69303695162295	0.0840439198138084	-1.85	-1.52	-2.44253601414819	-2.19289646215122	-2.66898582564458
18723	dysf	for	early	-1.8094123	0.1844016	-2.1708329	-1.4479918	9.962572e-23	-1.8094123	0.1844016	1	0	0	0	0	0	-1.73304481685632	0.169281636186509	-2.111	-1.413	-2.50025516291694	-2.03852809277611	-3.0455292313166
19483	esn	for	early	-1.0276851	0.07431684	-1.1733435	-0.8820268	1.717287e-43	-1.0276851	0.07431684	1	0	0	0	0	0	-1.01304761276783	0.084373678001892	-1.17	-0.8509	-1.46151876712455	-1.22758921029242	-1.68795319784009
21031	grn	for	early	-1.1695478	0.10749249	-1.3802292	-0.9588663	1.431323e-27	-1.1695478	0.10749249	1	0	0	0	0	0	-1.15864070454158	0.109294557039359	-1.368	-0.9186	-1.67156519861423	-1.3252596645606	-1.9736068159361
21099	GstD3	for	early	1.4788064	0.2762453	0.9373755	2.020237	8.639497e-08	1.4788064	0.2762453	1.08078300903975e-05	0.99998919216991	1.08078300903975e-05	1.46304448621938e-06	0	0	1.38156134320808	0.286674265179938	0.7821	1.864	1.99317169853019	2.68918355621703	1.12833179147926
21263	H15	for	early	-0.9467308	0.09914081	-1.1410433	-0.7524184	1.305059e-21	-0.9467308	0.09914081	1	1.11022302462516e-16	1.11022302462516e-16	9.97206309543554e-18	0	0	-0.900860904149604	0.098610233397588	-1.116	-0.7271	-1.29966755894738	-1.04898356423037	-1.61004766563208
21367	hdm	for	early	2.016319	0.3772343	1.276953425	2.755685	9.041465e-08	2.016319	0.3772343	2.10953297347997e-05	0.999978904670265	2.10953297347997e-05	2.99862180440988e-06	0	0	1.79455738206972	0.373051492606135	1.069	2.506	2.58899903570267	3.61539377246774	1.5422409987103
21831	Hsp23	for	early	-1.7453233	0.2424786	-2.220573	-1.2700739	6.117232e-13	-1.7453233	0.2424786	0.999999999880497	1.1950296308072e-10	1.1950296308072e-10	1.13240343777365e-11	0	0	-1.65175737076838	0.220142043586394	-2.127	-1.209	-2.38298216755933	-1.74421830443476	-3.06861235197082
21847	Hsp67Ba	for	early	-1.2534525	0.1725545	-1.5916532	-0.9152519	3.755437e-13	-1.2534525	0.1725545	0.999999999953119	4.6881276638544e-11	4.6881276638544e-11	4.03823855206517e-12	0	0	-1.21502374991065	0.187109392808809	-1.574	-0.8322	-1.7529087385584	-1.2006108130278	-2.27080199435923
22135	ImpE2	for	early	-2.042024	0.2849125	-2.600442	-1.4836055	7.654932e-13	-2.042024	0.2849125	0.999999999764982	2.35017783012381e-10	2.35017783012381e-10	1.98157169648032e-11	0	0	-1.90677843481875	0.295226172296802	-2.48	-1.38	-2.75089979198702	-1.99091915642677	-3.57788370140463
22327	Ir52a	for	early	-1.912839	0.3739968	-2.645859	-1.1798188	3.144287e-07	-1.912839	0.3739968	0.999938002986531	6.1997013468762e-05	6.1997013468762e-05	9.22755833166515e-06	0	0	-1.69730751306337	0.369349905471585	-2.442	-0.8987	-2.4486971319601	-1.29655003324691	-3.52306128985085
22567	Jon44E	for	early	2.9077442	0.5237607	1.8811921	3.934296	2.829605e-08	2.9077442	0.5237607	2.03227976815201e-05	0.999979677202319	2.03227976815201e-05	2.92751798703139e-06	0	0	2.49330568889187	0.54868097874061	1.48	3.546	3.59707975278455	5.11579661499226	2.13518866051567
23125	l(2)k05911	for	late	-1.4075513	0.2635606	-1.9241205	-0.89098211	9.267861e-08	-1.4075513	0.2635606	0.999989177614928	1.08223850721068e-05	1.08223850721068e-05	1.4677031923348e-06	0	0	-1.31657748554561	0.283236384115048	-1.792	-0.7486	-1.89941980934272	-1.08000150760948	-2.58530951327302
23351	Lcp65Ac	for	early	2.7591375	0.5535218	1.6742548	3.84402	6.205944e-07	2.7591375	0.5535218	0.000317676458087095	0.999682323541913	0.000317676458087095	5.30324215592606e-05	0	0	2.28163264386209	0.575023631178953	1.204	3.452	3.29170010043021	4.9801832811487	1.73700482923031
23359	Lcp65Ag2	for	early	1.7570457	0.2264117	1.3132869	2.200805	8.466105e-15	1.7570457	0.2264117	1.78478154782774e-12	0.999999999998215	1.78478154782774e-12	1.30931292412899e-13	0	0	1.67011194932706	0.204511274372784	1.257	2.116	2.40946222702355	3.05274270652105	1.81346766639743
23387	lectin-28C	for	early	-2.0942852	0.4288604	-2.934836	-1.2537342	1.042867e-06	-2.0942852	0.4288604	0.999757848879806	0.000242151120193768	0.000242151120193768	3.93939162357356e-05	0	0	-1.80519120319265	0.43051585154895	-2.553	-0.8894	-2.60434039670242	-1.28313296936664	-3.68320043938952
23501	List	for	late	1.7228778	0.2681977	1.1972201	2.248536	1.32817e-10	1.7228778	0.2681977	2.40057883004545e-08	0.999999975994212	2.40057883004545e-08	2.40264123466045e-09	0	0	1.61694490979932	0.247113817911591	1.117	2.14	2.33275840275812	3.08736738750238	1.61149036067297
23503	List	for	early	1.5906297	0.2558514	1.0891701	2.092089	5.067321e-10	1.5906297	0.2558514	7.69964907636642e-08	0.999999923003509	7.69964907636642e-08	8.3410409621432e-09	0	0	1.51164062777251	0.243238038679379	0.9879	1.967	2.18083643729368	2.83778114542859	1.42523843089421
23571	lncRNA:CR32111	for	early	-1.9835876	0.1644129	-2.305831	-1.6613443	1.623019e-33	-1.9835876	0.1644129	1	0	0	0	0	0	-1.92374459662736	0.184285073371487	-2.287	-1.604	-2.77537678949123	-2.3140828455859	-3.29944355851306
23581	lncRNA:CR33938	for	late	-3.376077	0.6697522	-4.688767	-2.0633865	4.636267e-07	-3.376077	0.6697522	0.999546485009128	0.000453514990872428	0.000453514990872428	7.61053534279199e-05	0	0	-2.73926763538407	0.724296709077337	-4.182	-1.389	-3.95192783323623	-2.00390341179477	-6.03335066099765
24011	lncRNA:CR45754	for	early	-1.3761211	0.200504	-1.7691016	-0.98314059	6.728221e-12	-1.3761211	0.200504	0.999999999104262	8.95737595207891e-10	8.95737595207891e-10	8.73289038594359e-11	0	0	-1.33805565175859	0.211705268429397	-1.73	-0.879	-1.93040625322557	-1.2681289409414	-2.49586242073791
24277	LOC108134894_1	for	late	2.61852382	0.4815902	1.6746245	3.5624232	5.411061e-08	2.61852382	0.4815902	2.694950331888e-05	0.999973050496681	2.694950331888e-05	3.85435866961234e-06	0	0	2.25092580170081	0.486621854620385	1.343	3.289	3.24739949152277	4.7450239894838	1.93753943991388
24351	LOC108135162_1	for	early	1.5413816	0.2704893	1.0112322	2.071531	1.20871e-08	1.5413816	0.2704893	1.67195637099346e-06	0.999998328043629	1.67195637099346e-06	2.03208730403679e-07	0	0	1.45209783691634	0.268229613625601	0.8557	1.93	2.09493434820479	2.7844014289157	1.23451414648869
24699	LOC108136413_1	for	early	-1.3809816	0.1400872	-1.6555475	-1.1064156	6.3291e-23	-1.3809816	0.1400872	1	0	0	0	0	0	-1.3675545167801	0.144281605192051	-1.65	-1.092	-1.97296411950395	-1.57542298465075	-2.38044681746679
24869	LOC108137271_1	for	late	-1.4416815	0.2918532	-2.013703	-0.8696598	7.822303e-07	-1.4416815	0.2918532	0.999911415465164	8.85845348364001e-05	8.85845348364001e-05	1.35707970302969e-05	0	0	-1.32059204252811	0.31421702896661	-1.838	-0.6953	-1.90521159079273	-1.0031058619301	-2.65167348515391
25099	LOC108138151_1	for	early	-1.0965036	0.166091	-1.4220359	-0.7709713	4.061251e-11	-1.0965036	0.166091	0.999999996193536	3.80646381081817e-09	3.80646381081817e-09	3.87043097486249e-10	0	0	-1.02875176145362	0.183328958619505	-1.386	-0.7049	-1.48417506455492	-1.01695573432263	-1.9995753266721
25299	LOC108138844_1	for	early	2.862825	0.6283592	1.63126367	4.094387	5.212887e-06	2.862825	0.6283592	0.00249925597046053	0.997500744029539	0.00249925597046053	0.000458654880420057	0	0	2.23591321541589	0.685621020760022	0.8091	3.532	3.2257409077386	5.09559888441982	1.16728455758326
25333	LOC108138958_1	for	late	-2.090701	0.378768	-2.833073	-1.3483296	3.394992e-08	-2.090701	0.378768	0.999991039116368	8.96088363244729e-06	8.96088363244729e-06	1.19039680287362e-06	0	0	-1.8658406147816	0.375940697346032	-2.54	-1.153	-2.69183900203463	-1.66342738214497	-3.66444540385797
25901	LOC108142246_1	for	late	-4.443376	0.7852522	-5.982442	-2.90431034	1.526712e-08	-4.443376	0.7852522	0.999951840462305	4.81595376954358e-05	4.81595376954358e-05	7.02145379697088e-06	0	0	-3.72069301997357	0.817689418857861	-5.035	-2.075	-5.36782536858605	-2.9935922098446	-7.26396953087593
26023	LOC108142808_1	for	early	1.4268978	0.1992279	1.0364183	1.817377	7.942819e-13	1.4268978	0.1992279	1.11718347426746e-10	0.999999999888282	1.11718347426746e-10	9.74641479103289e-12	0	0	1.39387771587095	0.204374371536503	0.9686	1.763	2.01094046829266	2.54347135708724	1.39739441660505
26283	LOC108143882_1	for	early	1.3371941	0.219154	0.9076602	1.766728	1.049992e-09	1.3371941	0.219154	1.26446846474076e-07	0.999999873553154	1.26446846474076e-07	1.47048958733844e-08	0	0	1.27886170866203	0.238842448502514	0.7972	1.72	1.8450074450695	2.48143547032902	1.15011648659668
26459	LOC108144571_1	for	early	1.39394112	0.2321129	0.93900814	1.8488741	1.908094e-09	1.39394112	0.2321129	2.3853175850876e-07	0.999999761468242	2.3853175850876e-07	2.69049841826074e-08	0	0	1.33324994294127	0.247123596843628	0.8181	1.768	1.92347308094687	2.55068483229169	1.18026881295126
26469	LOC108144591_1	for	late	-2.626407	0.3878081	-3.386497	-1.866317	1.266291e-11	-2.626407	0.3878081	0.999999991784851	8.21514944959745e-09	8.21514944959745e-09	8.29345677285066e-10	0	0	-2.3793655604465	0.385908305518598	-3.216	-1.622	-3.43269889451816	-2.3400513563219	-4.63970725149891
26471	LOC108144591_1	for	early	-2.608206	0.5375087	-3.661704	-1.554708	1.219775e-06	-2.608206	0.5375087	0.999494580596644	0.000505419403355578	0.000505419403355578	8.4254696850688e-05	0	0	-2.14962254513271	0.55350148915597	-3.307	-1.08	-3.10124978564608	-1.55811064416008	-4.7709925002198
26539	LOC108144923_1	for	early	2.2042005	0.3142176	1.58834525	2.8200558	2.301389e-12	2.2042005	0.3142176	8.63990986795944e-10	0.999999999136009	8.63990986795944e-10	8.04298951859223e-11	0	0	2.05186307841534	0.321660419063837	1.454	2.588	2.96021268781298	3.73369476582064	2.09767858945255
26819	LOC108145682_1	for	early	-1.781506	0.2580725	-2.287319	-1.2756937	5.087088e-12	-1.781506	0.2580725	0.999999998968772	1.03122765882091e-09	1.03122765882091e-09	1.0487012361004e-10	0	0	-1.67302636675052	0.238084385484413	-2.194	-1.203	-2.41366684258746	-1.73556213418942	-3.16527291971039
27259	LOC108147355_1	for	early	-1.4344611	0.245588	-1.915805	-0.9531175	5.19116e-09	-1.4344611	0.245588	0.999999339928701	6.60071299174447e-07	6.60071299174447e-07	7.88038711170754e-08	0	0	-1.36576323573062	0.256833580721551	-1.795	-0.8216	-1.97037984721702	-1.18531824559437	-2.58963759839569
27321	LOC108147566_1	for	late	-4.6003724	0.7913135	-6.151318	-3.0494264	6.114703e-09	-4.6003724	0.7913135	0.999976781962637	2.32180373631596e-05	2.32180373631596e-05	3.29145941128375e-06	0	0	-3.87165709293336	0.796963717028445	-5.06	-2.228	-5.58562048799755	-3.21432455110061	-7.30003690689815
27635	LOC108149111_1	for	early	-3.614442	0.6110442	-4.812066	-2.4168173	3.314942e-09	-3.614442	0.6110442	0.999994538136173	5.46186382666125e-06	5.46186382666125e-06	7.2848589309862e-07	0	0	-3.13006657990044	0.647688285751636	-4.472	-1.803	-4.51573153247464	-2.6011791587228	-6.45173222285545
27839	LOC108149854_1	for	early	-1.1346202	0.1117769	-1.3536988	-0.9155415	3.287943e-24	-1.1346202	0.1117769	1	0	0	0	0	0	-1.11859977337364	0.119147685626635	-1.339	-0.8651	-1.61379834578567	-1.24807547987304	-1.93176865975032
27907	LOC108150086_1	for	early	-1.9603019	0.3374328	-2.621658	-1.2989458	6.26752e-09	-1.9603019	0.3374328	0.999998533338809	1.46666119094085e-06	1.46666119094085e-06	1.80754175791374e-07	0	0	-1.7801511193453	0.331797466257311	-2.455	-1.152	-2.56821519191241	-1.66198468710409	-3.54181632538241
28295	mab-21	for	early	-1.1353168	0.1176814	-1.3659681	-0.9046655	5.042915e-22	-1.1353168	0.1176814	1	0	0	0	0	0	-1.11554582169205	0.126704804884304	-1.35	-0.852	-1.60939242483952	-1.2291761748374	-1.9476383052001
28991	maker-Scaffold_181-exonerate_est2genome-8.0	for	early	-1.0719182	0.1076147	-1.2828391	-0.8609972	2.264526e-23	-1.0719182	0.1076147	1	0	0	0	0	0	-1.04570807464864	0.121471550652979	-1.267	-0.8163	-1.50863785351313	-1.17767196187766	-1.82789461680632
29199	maker-Scaffold_28-exonerate_est2genome-82.1	for	early	-1.9799462	0.3691732	-2.703512	-1.2563801	8.176457e-08	-1.9799462	0.3691732	0.999981699957032	1.83000429679891e-05	1.83000429679891e-05	2.55327375175297e-06	0	0	-1.76793160558948	0.364045934499324	-2.483	-1.054	-2.5505861600148	-1.52060057309697	-3.5822117865273
30275	maker-Scaffold_412-exonerate_est2genome-47.0	for	early	-2.1789165	0.3881232	-2.939624	-1.41820908	1.977229e-08	-2.1789165	0.3881232	0.999994074701809	5.92529819098964e-06	5.92529819098964e-06	8.04800388769154e-07	0	0	-1.94197272446169	0.385557555239152	-2.629	-1.214	-2.80167441912251	-1.7514317796392	-3.79284526249708
30487	maker-Scaffold_413-exonerate_est2genome-194.5	for	early	3.1128985	0.643004	1.8526338	4.373163	1.290699e-06	3.1128985	0.643004	0.000900967358370811	0.999099032641629	0.000900967358370811	0.000152747478411851	0	0	2.49370892913521	0.693608765250253	1.184	3.765	3.5976615054839	5.43174682894695	1.70815092841253
30571	maker-Scaffold_413-exonerate_est2genome-261.4	for	early	-1.2283547	0.10964683	-1.4432585	-1.0134508	3.949158e-29	-1.2283547	0.10964683	1	0	0	0	0	0	-1.21673644925779	0.108617392896378	-1.434	-1.003	-1.75537964141306	-1.44702312601163	-2.06882468863477
30979	maker-Scaffold_43-exonerate_est2genome-9.6	for	early	1.0586303	0.135003	0.7940294	1.323231	4.450757e-15	1.0586303	0.135003	4.11745971790122e-13	0.999999999999588	4.11745971790122e-13	3.11403863757671e-14	0	0	1.00724225129142	0.150231000188589	0.7432	1.292	1.45314340091197	1.86396199282854	1.07221095438868
31663	MFS9	for	early	1.1683012	0.1820996	0.8113925	1.52521	1.401529e-10	1.1683012	0.1820996	1.45055211661317e-08	0.999999985494479	1.45055211661317e-08	1.47777077042113e-09	0	0	1.10358062687633	0.203033551716885	0.7316	1.495	1.59213029761562	2.156829086129	1.05547569191437
32673	Muc91C	for	late	-1.640445	0.2889076	-2.206693	-1.0741966	1.36202e-08	-1.640445	0.2889076	0.999997908706714	2.09129328609947e-06	2.09129328609947e-06	2.50809921251548e-07	0	0	-1.52807279197261	0.276577154380113	-2.073	-0.8962	-2.20454303909624	-1.29294329564469	-2.99070681976282
32675	Muc91C	for	early	-3.002921	0.4809893	-3.945642	-2.0601988	4.286624e-10	-3.002921	0.4809893	0.999999594731958	4.05268041570039e-07	4.05268041570039e-07	4.79785476987654e-08	0	0	-2.66591566136817	0.511654303958179	-3.586	-1.68	-3.84610330408408	-2.42372766869346	-5.17350441662782
32975	nbis-gene-15	for	early	-2.7464873	0.5112396	-3.7484984	-1.7444761	7.77767e-08	-2.7464873	0.5112396	0.999955745025445	4.42549745548471e-05	4.42549745548471e-05	6.42576009781751e-06	0	0	-2.33929996017163	0.525866748826299	-3.43	-1.368	-3.37489645169136	-1.9736068159361	-4.94844399024914
32987	nbis-gene-5	for	early	-5.421592	0.9709501	-7.3246193	-3.5185647	2.353185e-08	-5.421592	0.9709501	0.999826854111118	0.000173145888881843	0.000173145888881843	2.78268017997852e-05	0	0	-4.16980791522428	0.857720511291658	-5.371	-2.263	-6.01576120075362	-3.26481887753172	-7.74871506461462
32991	nbis-gene-6	for	early	-2.97960481	0.5965714	-4.148863	-1.810346	5.897361e-07	-2.97960481	0.5965714	0.999617211074542	0.000382788925457955	0.000382788925457955	6.55673308624818e-05	0	0	-2.44193968326892	0.632033033602859	-3.593	-1.262	-3.52297427120203	-1.82068114160187	-5.18360328191405
33461	Nepl11	for	late	2.466968	0.4603365	1.564725	3.369211	8.36591e-08	2.466968	0.4603365	3.40164784443129e-05	0.999965983521556	3.40164784443129e-05	5.03293246807065e-06	0	0	2.12925025830708	0.458230289875739	1.259	3.088	3.07185878847117	4.45504228626512	1.8163530564792
33539	NetA	for	early	-1.1182965	0.1419728	-1.396558	-0.8400349	3.357743e-15	-1.1182965	0.1419728	0.999999999999625	3.7470027081099e-13	3.7470027081099e-13	2.57987357022259e-14	0	0	-1.07598636920323	0.158196151428364	-1.373	-0.7803	-1.55232019891362	-1.12573494040566	-1.98082029114055
34319	Obp83g	for	early	1.2772076	0.1424186	0.9980723	1.556343	3.019942e-19	1.2772076	0.1424186	0	1	0	0	0	0	1.25724770302883	0.146768084892732	0.959	1.547	1.81382502632873	2.23184922825523	1.38354454421252
34511	Orcokinin	for	early	-2.538232	0.5369597	-3.5906537	-1.48581029	2.278124e-06	-2.538232	0.5369597	0.999163842412691	0.000836157587309483	0.000836157587309483	0.000141070260397137	0	0	-2.07621993374962	0.555190835400106	-3.228	-0.929	-2.99535220221538	-1.34026369298585	-4.65701959198957
34593	Osi7	for	late	-1.446815	0.1634944	-1.767258	-1.1263718	8.805225e-19	-1.446815	0.1634944	1	1.11022302462516e-16	1.11022302462516e-16	1.11679239163477e-17	0	0	-1.43063189542795	0.16579213757562	-1.742	-1.107	-2.06396554087148	-1.59706341026408	-2.51317476122857
34595	Osi7	for	early	-1.676331	0.2022841	-2.0728	-1.279861	1.161306e-16	-1.676331	0.2022841	0.999999999999978	2.1538326677728e-14	2.1538326677728e-14	1.0756179844545e-15	0	0	-1.6183215291776	0.18026234873557	-1.983	-1.241	-2.33474444470837	-1.7903845457432	-2.86086426608281
35319	PGRP-SA	for	early	-1.4154092	0.2654177	-1.935618	-0.8952001	9.673022e-08	-1.4154092	0.2654177	0.999988633753777	1.13662462234432e-05	1.13662462234432e-05	1.56266843546139e-06	0	0	-1.32349066510836	0.284264927773011	-1.796	-0.7508	-1.90939341921467	-1.08317543669943	-2.59108029343658
36989	rdo	for	late	-1.170959	0.1421699	-1.449606	-0.8923106	1.775733e-16	-1.170959	0.1421699	0.999999999999978	2.20934381900406e-14	2.20934381900406e-14	1.16780140640882e-15	0	0	-1.13969234765143	0.154206576565058	-1.432	-0.8275	-1.64422849809583	-1.19383014633562	-2.065939298553
36991	rdo	for	early	-1.961783	0.1572274	-2.269943	-1.6536229	9.922127e-36	-1.961783	0.1572274	1	1.11022302462516e-16	1.11022302462516e-16	1.17553026136781e-17	0	0	-1.90116530043518	0.174404235841983	-2.249	-1.601	-2.74280175084801	-2.30975476046323	-3.24462114695928
37903	rpr	for	early	1.2334766	0.1280084	0.9825848	1.4843685	5.639281e-22	1.2334766	0.1280084	0	1	0	0	0	0	1.2164952418113	0.130343268274441	0.9451	1.474	1.75503165262619	2.12653249027033	1.36349108314416
38115	rst	for	early	-0.8640219	0.07997295	-1.020766	-0.7072778	3.297894e-27	-0.8640219	0.07997295	1	0	0	0	0	0	-0.839212366503444	0.0694962640829176	-0.9864	-0.6985	-1.21072751940721	-1.00772248606094	-1.42307438833287
38269	salm	for	late	-1.80595619	0.3880663	-2.5665523	-1.0453601	3.259828e-06	-1.80595619	0.3880663	0.99948518152578	0.000514818474219525	0.000514818474219525	8.57900014597449e-05	0	0	-1.5709748864987	0.39804500803536	-2.363	-0.7398	-2.26643767811278	-1.06730579124966	-3.40908838162062
38383	Sb	for	early	-1.4585179	0.1301633	-1.7136332	-1.2034025	3.840828e-29	-1.4585179	0.1301633	1	0	0	0	0	0	-1.45139376030509	0.132965308042524	-1.707	-1.189	-2.09391858036934	-1.71536440361698	-2.46268043479746
38411	sc	for	early	-1.2124508	0.09266754	-1.3940758	-1.0308257	4.071275e-39	-1.2124508	0.09266754	1	0	0	0	0	0	-1.20472577461472	0.0902675743107872	-1.385	-1.027	-1.73805190066778	-1.48164780699297	-1.99813263163121
39071	side-V	for	early	-0.9778544	0.10086142	-1.1755392	-0.7801697	3.165469e-22	-0.9778544	0.10086142	1	0	0	0	0	0	-0.93295770284635	0.107144866524272	-1.157	-0.7493	-1.34597345125559	-1.0810113941381	-1.66919816230853
39379	smal	for	early	-1.2495538	0.1295448	-1.503457	-0.9956506	5.124705e-22	-1.2495538	0.1295448	1	0	0	0	0	0	-1.23260032776617	0.131672286626439	-1.493	-0.9665	-1.77826638026636	-1.39436475701918	-2.15394369604722
39519	SmydA-3	for	early	1.8499867	0.3737234	1.11750226	2.582471	7.415655e-07	1.8499867	0.3737234	0.000131469793147606	0.999868530206852	0.000131469793147606	2.03151915324374e-05	0	0	1.63599210777642	0.37162392925947	0.842	2.392	2.36023770082253	3.4509265378064	1.21474922442851
40003	Sox15	for	early	-1.9935606	0.2500225	-2.4835957	-1.5035255	1.542118e-15	-1.9935606	0.2500225	0.999999999999524	4.75508521446955e-13	4.75508521446955e-13	4.11290286944037e-14	0	0	-1.88040547570023	0.261580675981314	-2.415	-1.422	-2.71285165465318	-2.05151234814411	-3.48410852374685
40019	SP1029	for	early	-1.3240641	0.2349759	-1.784608	-0.8635197	1.751681e-08	-1.3240641	0.2349759	0.999998029908675	1.97009132463233e-06	1.97009132463233e-06	2.35481994154585e-07	0	0	-1.24813032359466	0.259441373757605	-1.724	-0.7448	-1.80067142823315	-1.0745192664541	-2.48720625049257
40207	Spn43Aa	for	early	-1.5560034	0.2287188	-2.004284	-1.1077228	1.023716e-11	-1.5560034	0.2287188	0.999999998443526	1.55647350563726e-09	1.55647350563726e-09	1.43265633153575e-10	0	0	-1.50092353595571	0.217971620151621	-1.887	-1.048	-2.16537494207683	-1.51194440285163	-2.72236554215747
40241	spok	for	late	-4.608224	0.7905357	-6.157646	-3.0588026	5.567969e-09	-4.608224	0.7905357	0.99997860667409	2.13933259098908e-05	2.13933259098908e-05	3.03911593643476e-06	0	0	-3.88136578104376	0.7944229872545	-5.061	-2.239	-5.59962716418796	-3.23019419655039	-7.30147960193904
40261	SPR	for	late	-1.4176863	0.2723715	-1.9515247	-0.8838479	1.940254e-07	-1.4176863	0.2723715	0.99997757642445	2.24235755502677e-05	2.24235755502677e-05	3.17990196870146e-06	0	0	-1.31791115579436	0.292661908235704	-1.8	-0.7331	-1.90134388879677	-1.0576397344757	-2.59685107360013
40401	sro	for	late	-2.58529084	0.4231522	-3.414654	-1.7559277	9.988115e-10	-2.58529084	0.4231522	0.999999448660356	5.51339643606319e-07	5.51339643606319e-07	6.47761112553211e-08	0	0	-2.29636203341012	0.422397258979571	-3.203	-1.496	-3.31295011768647	-2.15827178116989	-4.62095221596735
40543	stai	for	early	-1.1957699	0.10229589	-1.3962662	-0.9952737	1.445309e-31	-1.1957699	0.10229589	1	0	0	0	0	0	-1.18668027340924	0.101151870675244	-1.386	-0.984	-1.71201774556827	-1.41961192023474	-1.9995753266721
41635	toe	for	early	-1.12888	0.1357376	-1.394921	-0.8628391	9.049803e-17	-1.12888	0.1357376	0.999999999999989	1.06581410364015e-14	1.06581410364015e-14	6.20995551572592e-16	0	0	-1.09420976669093	0.150158977506622	-1.374	-0.8041	-1.57861100409727	-1.16007108237882	-1.98226298618144
42235	TwdlE	for	early	-3.412877	0.4263597	-4.248526	-2.5772271	1.197694e-15	-3.412877	0.4263597	0.999999999997711	2.2886137429623e-12	2.2886137429623e-12	1.77399196143168e-13	0	0	-3.19601801567532	0.422410451234477	-4.013	-2.317	-4.61087934180656	-3.34272440973973	-5.78953519908741
42247	TwdlV	for	early	-1.8395371	0.2508408	-2.331176	-1.3478982	2.242435e-13	-1.8395371	0.2508408	0.999999999948815	5.11850561935034e-11	5.11850561935034e-11	4.46297683492212e-12	0	0	-1.72748806576069	0.236879710124786	-2.251	-1.271	-2.49223846566782	-1.83366539696987	-3.24750653704106
42299	tyn	for	early	-1.2086711	0.09263962	-1.3902414	-1.0271008	6.60815e-39	-1.2086711	0.09263962	1	0	0	0	0	0	-1.20114324414538	0.0902634197362529	-1.381	-1.023	-1.73288340172583	-1.47587702682941	-1.99236185146766
42447	Ude	for	early	1.2571306	0.1725998	0.9188413	1.59542	3.252671e-13	1.2571306	0.1725998	4.08647386940257e-11	0.999999999959135	4.08647386940257e-11	3.26276516604426e-12	0	0	1.21931168583641	0.186896400628606	0.8354	1.578	1.75909492245415	2.27657277452278	1.20522743715864
42559	Ugt37D1	for	early	1.4455416	0.247388	0.960670033	1.9304132	5.120243e-09	1.4455416	0.247388	6.57463272451667e-07	0.999999342536728	6.57463272451667e-07	7.83594770589276e-08	0	0	1.37607226916696	0.257108582298644	0.8272	1.801	1.98525263863199	2.59829376864102	1.19339733782335
